# Identification and Integration of Key-Metabolic Reactions from Untargeted Metabolomics

**DOI:** 10.1101/2023.05.15.540613

**Authors:** Nikolai Köhler, Vivian Würf, Tim D. Rose, Josch K. Pauling

## Abstract

Metabolomics has become increasingly popular in biological and biomedical research, especially for multi-omics studies, due to the many associations of metabolism with diseases. This development is driven by improvements in metabolite identification and generating large amounts of data, increasing the need for computational solutions for data interpretation. In particular, only few computational approaches directly generating mechanistic hypotheses exist, making the biochemical interpretation of metabolomics data difficult. We present *mantra*, an approach to estimate how metabolic reactions change their activity between biological conditions without requiring absolute quantification of metabolites. Starting with a data-specific metabolic network we utilize linear models between substrates and products of a metabolic reaction to approximate deviations in activity. The obtained estimates can subsequently be used for network enrichment and integration with other omics data. By applying *mantra* to untargeted metabolomics measurements of Triple-Negative Breast Cancer biopsies, we show that it can accurately pinpoint biomarkers. On a dataset of stool metabolomics from Inflammatory Bowel Disease patients, we demonstrate that predictions on our proposed reaction metric generalize to an independent validation cohort and that it can be used for multi-omics network integration. By allowing mechanistic interpretation we facilitate knowledge extraction from metabolomics experiments.
