## Supplementary Table S2 for "Identification and Integration of Key-Metabolic Reactions from Untargeted Metabolomics"

	Formula	Description	ReconMap3ID	ReactomeID	KeggID
URIDK1	atp[c] + ump[c] -> adp[c] + udp[c]	Uridylate kinase (UMP)	None	None	R00158
BPNT	h2o[c] + pap[c] -> amp[c] + pi[c]	3', 5'-Bisphosphate Nucleotidase	R_BPNT	None	R00188
ADK1	amp[c] + atp[c] <=> 2.0 adp[c]	Adenylate Kinase	R_ADK1	R-BTA-110145	R00127
UTPATPT	amp[c] + utp[c] <=> adp[c] + udp[c]	Uridine triphosphate:AMP phosphotransferase	None	None	R00157
R00155	UDP + H2O <=> UMP + Orthophosphate	UDP phosphohydrolase	None	None	R00155
R00287	UDP-glucose + H2O <=> UMP + D-Glucose 1-phosphate	UDP-glucose glucophosphohydrolase	None	None	R00287
NDPK1	atp[c] + gdp[c] <=> adp[c] + gtp[c]	Nucleoside-Diphosphate Kinase (ATP:GDP)	R_NDPK1	None	R00330
GMPR	gmp[c] + 2.0 h[c] + nadph[c] -> imp[c] + nadp[c] + nh4[c]	GMP Reductase	None	None	R01134
R00181	AMP + H2O <=> IMP + Ammonia	AMP aminohydrolase	None	None	R00181
R08615	UDP-glucuronate + H2O <=> UDP + D-Glucuronate	UDP-glucuronate glucuronohydrolase	None	None	R08615
R00414	UDP-N-acetyl-alpha-D-glucosamine + H2O <=> N-Acetyl-D-mannosamine + UDP	UDP-N-acetyl-D-glucosamine 2-epimerase	None	R-BTA-4085021	R00414
R00589	L-Serine <=> D-Serine	serine racemase; L-2-Amino-3-hydroxypropionic acid racemase	None	None	R00589
HMR_0873	fucgalfucgalacglcgalgluside_hs[c] + gdp[c] + h[c] <=> galfucgalacglcgalgluside_hs[c] + gdpfuc[c]	3-Galactosyl-N-Acetylglucosaminide 4-Alpha-L-Fucosyltransferase	None	None	R06164
R05327	n UDP-N-acetyl-alpha-D-glucosamine + n UDP-glucuronate <=> Hyaluronate + 2n UDP	None	None	None	R05327
R00286	UDP-glucose + H2O + 2 NAD+ <=> UDP-glucuronate + 2 NADH + 2 H+	UDP-glucose:NAD+ 6-oxidoreductase	None	None	R00286
HMR_0863, HMR_0866, HMR_0871, HMR_0896, HMR_0908, HMR_0883, HMR_0900, R-HSA-1912349, HMR_0864, HMR_0899, HMR_0870, HMR_0882, HMR_0897, HMR_0904, HMR_0813, HMR_0878, HMR_0909, HMR_0895, HMR_0893, HMR_0888, R-HSA-1028788, HMR_0886, HMR_0911, HMR_0894, HMR_0862, HMR_0898	galacglcgalgluside_hs[c] + gdpfuc[c] -> gdp[c] + h[c] + M01860[c]	HMR_0863	None	None	R06155
HMR_0859, HMR_7185, HMR_7328, R-HSA-1912355, R02654, HMR_7180, HMR_0889, CORE3GTg, R04493, HMR_0891, R04659, R04575, HMR_7265, HMR_7329, HMR_0906	galgluside_hs[c] + uacgam[c] -> acglcgalgluside_hs[c] + h[c] + udp[c]	Lactosylceramide 1, 3-N-Acetyl-Beta-D-Glucosaminyltransferase	None	None	R05971
R04491, R00836, HMR_7278, R01497, R00766	UDP-glucose + 5-(D-Galactosyloxy)-L-lysine-procollagen <=> UDP + 1,2-D-Glucosyl-5-D-(galactosyloxy)-L-lysine-procollagen	UDPglucose:5-(D-galactosyloxy)-L-lysine-procollagen D-glucosyltransferase	None	None	R04491
GLCNACPT_L, HMR_9547	0.1 dolp_L[c] + uacgam[c] -> 0.1 naglc2p_L[c] + ump[c]	UDP-GlcNac:Dolichol-Phosphate GlcNac Phosphotransferase (Liver)	None	None	R01007
UGT1A1r, UGT1A3r, UGT1A4r, R07106, UGT1A2r, UGT1A5r, UGT1A8r, HMR_7065, HMR_7066, UGT1A7r	estrone[r] + udpglcur[r] -> estroneglc[r] + udp[r]	UDP-Glucuronosyltransferase 1-10 Precursor, Microsomal	R_UGT1A1r	None	R02358
R05804, R00122, R11319, R09086	ADP + D-Glucose <=> AMP + D-Glucose 6-phosphate	ADP:D-glucose 6-phosphotransferase	None	None	R05804
